# Volume Electron Microscopy Reveals Unique Laminar Synaptic Characteristics in the Human Entorhinal Cortex

**DOI:** 10.1101/2023.11.20.567821

**Authors:** Sergio Plaza-Alonso, Nicolás Cano-Astorga, Javier DeFelipe, Lidia Alonso-Nanclares

## Abstract

The entorhinal cortex (EC) plays a pivotal role in memory function and spatial navigation, connecting the hippocampus with the neocortex. The EC integrates a wide range of cortical and subcortical inputs, but its synaptic organization in the human brain is largely unknown. We used volume electron microscopy to perform a 3D analysis of the microanatomical features of synapses in all layers of the medial EC (MEC) from the human brain. Using this technology, 12,974 synapses were fully 3D reconstructed at the ultrastructural level. The MEC presented a distinct set of synaptic features, differentiating this region from other human cortical areas. Furthermore, ultrastructural synaptic characteristics within the MEC was predominantly similar, although layers I and VI exhibited several synaptic characteristics that were distinct from other layers. The present study constitutes an extensive description of the synaptic characteristics of the neuropil of all layers of the EC, a crucial step to better understand the connectivity of this cortical region, in both health and disease.
