## Supplementary File 2 for "Volume Electron Microscopy Reveals Unique Laminar Synaptic Characteristics in the Human Entorhinal Cortex"

### Sheet: Size of the Stack
CASE	LAYER	STACK	X Original Size (nm)	Y Original Size (nm)	Z Original Size (nm)	Original Volume (µm3)	X CF Size (nm)	Y CF Size (nm)	Z CF Size (nm)	CF INCLUDED VOLUME (µm3)	CF Volume (µm3)
AB2	I	AB2-LI-S1	10240	7680	6080	478.151	9779.06	7093.83	5610.94	389236301000	389.236
AB2	I	AB2-LI-S2	10240	7680	6060	476.578	9623.22	6475.63	5413.06	337322585500	337.323
AB2	I	AB2-LI-S3	10240	7680	5880	462.422	9467.54	7036.76	5212.41	347255000000	347.255
AB2	II-IS	AB2-LII-IS-S1	10240	7680	5980	470.286	9295.12	7095.36	5632.19	371455265500	371.455
AB2	II-IS	AB2-LII-IS-S2	10240	7680	6000	471.859	9725.28	7210.04	5571.62	390680191500	390.68
AB2	II-IS	AB2-LII-IS-S3	10240	7680	5960	468.713	9556.42	6940.56	5432.18	360299453000	360.299
AB2	II-NI	AB2-LII-NI-S1	10240	7680	5760	452.985	9700.59	6744.32	5231.11	342239249000	342.239
AB2	II-NI	AB2-LII-NI-S2	10240	7680	5480	430.965	9561.78	7116.21	4831	328719000000	328.719
AB2	II-NI	AB2-LII-NI-S3	10240	7680	5720	449.839	9757.83	6189.48	5252.29	317217000000	317.217
AB2	III	AB2-LIII-S1	10240	7680	5860	460.849	9890.46	7029.54	5331.03	370642000000	370.642
AB2	III	AB2-LIII-S2	10240	7680	5080	399.507	9434.96	6864.52	4509.54	292067000000	292.067
AB2	III	AB2-LIII-S3	10240	7680	5500	432.538	9606.5	6875.39	5031.26	332307000000	332.307
AB2	Vab	AB2-LVab-S1	10240	7680	6080	478.151	9708.66	6916.86	5373.1	360822000000	360.822
AB2	Vab	AB2-LVab-S2	10240	7680	5500	432.538	9914.14	6931.88	5012.21	344457000000	344.457
AB2	Vab	AB2-LVab-S3	10240	7680	6220	489.161	9657.45	6896.03	5673.19	377823000000	377.823
AB2	Vc	AB2-LVc-S1	10240	7680	5660	445.121	9576.07	7000.4	5111.25	342639522500	342.64
AB2	Vc	AB2-LVc-S2	10240	7680	5760	452.985	9416.72	7071.31	5352.34	356404821500	356.405
AB2	Vc	AB2-LVc-S3	10240	7680	6000	471.859	9405.96	6890.35	5512.28	357253226000	357.253
AB2	VI	AB2-LVI-S1	10240	7680	6380	501.744	10019	6605.79	5753.76	380801866500	380.802
AB2	VI	AB2-LVI-S2	10240	7680	5740	451.412	9972.69	6782.04	5092.87	344457000000	344.457
AB2	VI	AB2-LVI-S3	10240	7680	5800	456.131	9628.43	6941.9	5232.74	349753910500	349.754
AB7	I	AB7-LI-S1	10240	7680	6020	473.432	9756.85	7095.89	5472.26	378863655000	378.864
AB7	I	AB7-LI-S2	10240	7680	5420	426.246	9877.51	7041.05	4971.33	345746000000	345.746
AB7	I	AB7-LI-S3	10240	7680	6160	484.442	9592.24	7041.32	5813.48	392654000000	392.654
AB7	II-IS	AB7-LII-IS-S1	10240	7680	5940	467.141	9004.55	6779.72	5271.45	321812976000	321.813
AB7	II-IS	AB7-LII-IS-S2	10240	7680	5400	424.673	9666.13	7110.54	4950.82	340276806500	340.277
AB7	II-IS	AB7-LII-IS-S3	10240	7680	5240	412.09	9738.36	6620.88	4831.59	311524219000	311.524
AB7	II-NI	AB7-LII-NI-S1	10240	7680	5780	454.558	9602.18	7096.39	5312.27	361982000000	361.982
AB7	II-NI	AB7-LII-NI-S2	10240	7680	5800	456.131	9209.35	7089.89	5511.58	359869000000	359.869
AB7	II-NI	AB7-LII-NI-S3	10240	7680	5440	427.819	9827.15	7244.87	5071.41	361065840500	361.066
AB7	III	AB7-LIII-S1	10240	7680	5760	452.985	8843.99	7040.12	5131.02	319471000000	319.471
AB7	III	AB7-LIII-S2	10240	7680	5840	459.276	9219.71	6884.72	5471.7	347317000000	347.317
AB7	III	AB7-LIII-S3	10240	7680	5540	435.683	9736.8	7055.8	4830.82	331881669500	331.882
AB7	Vab	AB7-LVab-S1	10240	7680	5580	438.829	9514.51	7289.95	5070.4	351683878000	351.684
AB7	Vab	AB7-LVab-S2	10240	7680	5400	424.673	9897.5	7126.2	4911.16	346392102000	346.392
AB7	Vab	AB7-LVab-S3	10240	7680	6040	475.005	9576.56	6940.63	5432.23	361065840500	361.066
AB7	Vc	AB7-LVc-S1	10240	7680	5620	441.975	9622.61	6735.83	5071.92	328742515000	328.743
AB7	Vc	AB7-LVc-S2	10240	7680	5520	434.11	9824.97	7144.52	4950.06	347468182500	347.468
AB7	Vc	AB7-LVc-S3	10240	7680	4580	360.186	9795.31	7089.7	4128.56	286711388500	286.711
AB7	VI	AB7-LVI-S1	10240	7680	5420	426.246	9908.44	7036.64	5172.23	360619176000	360.619
AB7	VI	AB7-LVI-S2	10240	7680	5840	459.276	10013.2	7191.64	5332.34	383986908500	383.987
AB7	VI	AB7-LVI-S3	10240	7680	6060	476.578	9526.52	7336.57	5512.45	385276150500	385.276
M16	I	M16-LI-S1	10240	7680	5540	435.683	9767.32	7076.17	4951.31	342211000000	342.211
M16	I	M16-LI-S2	10240	7680	6160	484.442	9698.52	6636.09	5593.56	360003023500	360.003
M16	I	M16-LI-S3	10240	7680	6020	473.432	9767.31	7011.02	5432.41	372004998000	372.005
M16	II-IS	M16-LII-IS-S1	10240	7680	5600	440.402	9316.77	7066.51	5172.09	340515000000	340.515
M16	II-IS	M16-LII-IS-S2	10240	7680	5540	435.683	9696.54	7291.2	5191.53	367038429500	367.038
M16	II-IS	M16-LII-IS-S3	10240	7680	5820	457.703	9572.05	6645.31	5312.24	337907777500	337.908
M16	II-NI	M16-LII-NI-S1	10240	7680	6400	503.316	9251.79	6996.48	5873.84	380213287000	380.213
M16	II-NI	M16-LII-NI-S2	10240	7680	4880	383.779	9562.7	6615.71	4390.42	277755780500	277.756
M16	II-NI	M16-LII-NI-S3	10240	7680	5400	424.673	9336.85	6996.38	4430.37	289410000000	289.41
M16	III	M16-LIII-S1	10240	7680	5820	457.703	9336.95	6936.31	5252.35	340162945500	340.163
M16	III	M16-LIII-S2	10240	7680	5720	449.839	9762.4	6935.91	5252.05	355622447500	355.622
M16	III	M16-LIII-S3	10240	7680	5620	441.975	9768.02	6801.03	4871.48	323624657500	323.625
M16	Vab	M16-LVab-S1	10240	7680	5920	465.568	9093.52	6556.96	5614.52	334770763000	334.771
M16	Vab	M16-LVab-S2	10240	7680	5200	408.945	9724.63	6812.25	4611.68	305508000000	305.508
M16	Vab	M16-LVab-S3	10240	7680	5600	440.402	9778.25	6856.31	5192.35	348109000000	348.109
M16	Vc	M16-LVc-S1	10240	7680	6040	475.005	9752.79	7141.69	5192.13	361639326000	361.639
M16	Vc	M16-LVc-S2	10240	7680	5920	465.568	9669.89	6828.46	5492.78	362690580500	362.691
M16	Vc	M16-LVc-S3	10240	7680	6040	475.005	9568.01	6781.31	5773.89	374630964500	374.631
M16	VI	M16-LVI-S1	10240	7680	5600	440.402	9672.6	7051.47	5312.41	362338709500	362.339
M16	VI	M16-LVI-S2	10240	7680	5860	460.849	9827.73	6755.63	5212.06	346041335500	346.041
M16	VI	M16-LVI-S3	10240	7680	5480	430.965	9412.21	6886.25	5031.87	326140168500	326.14
