## Supplementary File 3 for "Volume Electron Microscopy Reveals Unique Laminar Synaptic Characteristics in the Human Entorhinal Cortex"

### Sheet: SYNAPTIC DENSITY
LAYER	CASES COMPARISON	P-VALUE Kruskal Wallis Test	SIGNIFICANCE
I	AB2;AB7; M16	0.52	No
II-is	AB2;AB7; M16	0.35	No
II-ni	AB2;AB7; M16	0.84	No
III	AB2;AB7; M16	0.99	No
Va/b	AB2;AB7; M16	0.2	No
Vc	AB2;AB7; M16	0.63	No
VI	AB2;AB7; M16	0.18	No
LAYER	PAIR COMPARISON	P-VALUE Dunn´s Test	SIGNIFICANCE
I	AB2 vs AB7	0.69	No
I	AB2 vs M16	>0.99	No
I	AB7 vs M16	>0.99	No
II-is	AB2 vs AB7	0.53	No
II-is	AB2 vs M16	0.53	No
II-is	AB7 vs M16	>0.99	No
II-ni	AB2 vs AB7	>0.99	No
II-ni	AB2 vs M16	>0.99	No
II-ni	AB7 vs M16	>0.99	No
III	AB2 vs AB7	>0.99	No
III	AB2 vs M16	>0.99	No
III	AB7 vs M16	>0.99	No
Va/b	AB2 vs AB7	>0.99	No
Va/b	AB2 vs M16	0.54	No
Va/b	AB7 vs M16	0.22	No
Vc	AB2 vs AB7	>0.99	No
Vc	AB2 vs M16	0.89	No
Vc	AB7 vs M16	>0.99	No
VI	AB2 vs AB7	0.34	No
VI	AB2 vs M16	>0.99	No
VI	AB7 vs M16	0.21	No
		No

### Sheet: INTERSYNAPTIC DISTANCE
LAYER	CASES COMPARISON	P-VALUE Kruskal Wallis Test	SIGNIFICANCE
I	AB2;AB7; M16	0.51	No
II-is	AB2;AB7; M16	0.63	No
II-ni	AB2;AB7; M16	0.83	No
III	AB2;AB7; M16	0.72	No
Va/b	AB2;AB7; M16	0.44	No
Vc	AB2;AB7; M16	0.63	No
VI	AB2;AB7; M16	0.44	No
LAYER	PAIR COMPARISON	P-VALUE Dunn´s Test	SIGNIFICANCE
I	AB2 vs AB7	>0.99	No
I	AB2 vs M16	0.70	No
I	AB7 vs M16	0.89	No
II-is	AB2 vs AB7	>0.99	No
II-is	AB2 vs M16	0.89	No
II-is	AB7 vs M16	>0.99	No
II-ni	AB2 vs AB7	>0.99	No
II-ni	AB2 vs M16	>0.99	No
II-ni	AB7 vs M16	>0.99	No
III	AB2 vs AB7	>0.99	No
III	AB2 vs M16	>0.99	No
III	AB7 vs M16	>0.99	No
Va/b	AB2 vs AB7	>0.99	No
Va/b	AB2 vs M16	>0.99	No
Va/b	AB7 vs M16	0.54	No
Vc	AB2 vs AB7	>0.99	No
Vc	AB2 vs M16	>0.99	No
Vc	AB7 vs M16	0.89	No
VI	AB2 vs AB7	>0.99	No
VI	AB2 vs M16	>0.99	No
VI	AB7 vs M16	0.54	No
		No

### Sheet: SAS AREA OF AS
LAYER	CASES COMPARISON	P-VALUE Kruskal Wallis Test	SIGNIFICANCE
I	AB2;AB7; M16	0.44	No
II-is	AB2;AB7; M16	0.01	*
II-ni	AB2;AB7; M16	0.23	No
III	AB2;AB7; M16	0.72	No
Va/b	AB2;AB7; M16	0.05	No
Vc	AB2;AB7; M16	0.63	No
VI	AB2;AB7; M16	0.07	No
LAYER	PAIR COMPARISON	P-VALUE Dunn´s Test	SIGNIFICANCE
I	AB2 vs AB7	0.54	No
I	AB2 vs M16	>0.99	No
I	AB7 vs M16	>0.99	No
II-is	AB2 vs AB7	0.03	*
II-is	AB2 vs M16	0.4	No
II-is	AB7 vs M16	0.89	No
II-ni	AB2 vs AB7	0.30	No
II-ni	AB2 vs M16	>0.99	No
II-ni	AB7 vs M16	0.41	No
III	AB2 vs AB7	>0.99	No
III	AB2 vs M16	>0.99	No
III	AB7 vs M16	>0.99	No
Va/b	AB2 vs AB7	0.08	No
Va/b	AB2 vs M16	>0.99	No
Va/b	AB7 vs M16	0.22	No
Vc	AB2 vs AB7	>0.99	No
Vc	AB2 vs M16	0.89	No
Vc	AB7 vs M16	>0.99	No
VI	AB2 vs AB7	0.16	No
VI	AB2 vs M16	>0.99	No
VI	AB7 vs M16	0.11	No
		No

### Sheet: SAS AREA OF SS
LAYER	CASES COMPARISON	P-VALUE Kruskal Wallis Test	SIGNIFICANCE
I	AB2;AB7; M16	0.14	No
II-is	AB2;AB7; M16	0.1	No
II-ni	AB2;AB7; M16	0.44	No
III	AB2;AB7; M16	0.13	No
Va/b	AB2;AB7; M16	0.44	No
Vc	AB2;AB7; M16	0.63	No
VI	AB2;AB7; M16	0.1	No
LAYER	PAIR COMPARISON	P-VALUE Dunn´s Test	SIGNIFICANCE
I	AB2 vs AB7	0.22	No
I	AB2 vs M16	0.22	No
I	AB7 vs M16	>0.99	No
II-is	AB2 vs AB7	0.11	No
II-is	AB2 vs M16	>0.99	No
II-is	AB7 vs M16	0.41	No
II-ni	AB2 vs AB7	>0.99	No
II-ni	AB2 vs M16	>0.99	No
II-ni	AB7 vs M16	0.54	No
III	AB2 vs AB7	0.11	No
III	AB2 vs M16	0.89	No
III	AB7 vs M16	0.89	No
Va/b	AB2 vs AB7	>0.99	No
Va/b	AB2 vs M16	0.54	No
Va/b	AB7 vs M16	>0.99	No
Vc	AB2 vs AB7	>0.99	No
Vc	AB2 vs M16	>0.99	No
Vc	AB7 vs M16	0.89	No
VI	AB2 vs AB7	0.41	No
VI	AB2 vs M16	>0.99	No
VI	AB7 vs M16	0.11	No
		No

### Sheet: SAS AREA OF MACULAR AS
LAYER	CASES COMPARISON	P-VALUE Kruskal Wallis Test	SIGNIFICANCE
I	AB2;AB7; M16	0.07	No
II-is	AB2;AB7; M16	0.07	No
II-ni	AB2;AB7; M16	0.17	No
III	AB2;AB7; M16	0.23	No
Va/b	AB2;AB7; M16	0.09	No
Vc	AB2;AB7; M16	0.83	No
VI	AB2;AB7; M16	0.07	No
LAYER	PAIR COMPARISON	P-VALUE Dunn´s Test	SIGNIFICANCE
I	AB2 vs AB7	0.16	No
I	AB2 vs M16	0.11	No
I	AB7 vs M16	>0.99	No
II-is	AB2 vs AB7	0.16	No
II-is	AB2 vs M16	0.11	No
II-is	AB7 vs M16	>0.99	No
II-ni	AB2 vs AB7	0.16	No
II-ni	AB2 vs M16	0.70	No
II-ni	AB7 vs M16	>0.99	No
III	AB2 vs AB7	0.30	No
III	AB2 vs M16	0.41	No
III	AB7 vs M16	>0.99	No
Va/b	AB2 vs AB7	0.08	No
Va/b	AB2 vs M16	>0.99	No
Va/b	AB7 vs M16	0.54	No
Vc	AB2 vs AB7	>0.99	No
Vc	AB2 vs M16	>0.99	No
Vc	AB7 vs M16	>0.99	No
VI	AB2 vs AB7	0.16	No
VI	AB2 vs M16	>0.99	No
VI	AB7 vs M16	0.11	No
		No

### Sheet: SAS AREA OF MACULAR SS
LAYER	CASES COMPARISON	P-VALUE Kruskal Wallis Test	SIGNIFICANCE
I	AB2;AB7; M16	0.25	No
II-is	AB2;AB7; M16	0.2	No
II-ni	AB2;AB7; M16	0.07	No
III	AB2;AB7; M16	0.07	No
Va/b	AB2;AB7; M16	0.13	No
Vc	AB2;AB7; M16	0.72	No
VI	AB2;AB7; M16	0.09	No
LAYER	PAIR COMPARISON	P-VALUE Dunn´s Test	SIGNIFICANCE
I	AB2 vs AB7	0.22	No
I	AB2 vs M16	>0.99	No
I	AB7 vs M16	>0.99	No
II-is	AB2 vs AB7	0.22	No
II-is	AB2 vs M16	>0.99	No
II-is	AB7 vs M16	0.54	No
II-ni	AB2 vs AB7	0.16	No
II-ni	AB2 vs M16	>0.99	No
II-ni	AB7 vs M16	0.11	No
III	AB2 vs AB7	0.11	No
III	AB2 vs M16	0.16	No
III	AB7 vs M16	>0.99	No
Va/b	AB2 vs AB7	0.89	No
Va/b	AB2 vs M16	0.11	No
Va/b	AB7 vs M16	0.89	No
Vc	AB2 vs AB7	>0.99	No
Vc	AB2 vs M16	>0.99	No
Vc	AB7 vs M16	>0.99	No
VI	AB2 vs AB7	>0.99	No
VI	AB2 vs M16	0.54	No
VI	AB7 vs M16	0.08	No
		No

### Sheet: SAS AREA OF COMPLEX-SHAPED AS
LAYER	CASES COMPARISON	P-VALUE Kruskal Wallis Test	SIGNIFICANCE
I	AB2;AB7; M16	0.66	No
II-is	AB2;AB7; M16	0.2	No
II-ni	AB2;AB7; M16	0.63	No
III	AB2;AB7; M16	0.51	No
Va/b	AB2;AB7; M16	0.72	No
Vc	AB2;AB7; M16	0.63	No
VI	AB2;AB7; M16	0.004	**
LAYER	PAIR COMPARISON	P-VALUE Dunn´s Test	SIGNIFICANCE
I	AB2 vs AB7	>0.99	No
I	AB2 vs M16	>0.99	No
I	AB7 vs M16	>0.99	No
II-is	AB2 vs AB7	0.22	No
II-is	AB2 vs M16	0.54	No
II-is	AB7 vs M16	>0.99	No
II-ni	AB2 vs AB7	0.89	No
II-ni	AB2 vs M16	>0.99	No
II-ni	AB7 vs M16	>0.99	No
III	AB2 vs AB7	>0.99	No
III	AB2 vs M16	0.70	No
III	AB7 vs M16	0.89	No
Va/b	AB2 vs AB7	>0.99	No
Va/b	AB2 vs M16	>0.99	No
Va/b	AB7 vs M16	>0.99	No
Vc	AB2 vs AB7	0.89	No
Vc	AB2 vs M16	>0.99	No
Vc	AB7 vs M16	>0.99	No
VI	AB2 vs AB7	0.02	*
VI	AB2 vs M16	0.54	No
VI	AB7 vs M16	0.54	No
		No

### Sheet: SAS AREA OF COMPLEX-SHAPED SS
LAYER	CASES COMPARISON	P-VALUE Kruskal Wallis Test	SIGNIFICANCE
I	AB2;AB7; M16	0.22	No
II-is	AB2;AB7; M16	0.25	No
II-ni	AB2;AB7; M16	0.76	No
III	AB2;AB7; M16	0.09	No
Va/b	AB2;AB7; M16	0.22	No
Vc	AB2;AB7; M16	0.36	No
VI	AB2;AB7; M16	0.22	No
LAYER	PAIR COMPARISON	P-VALUE Dunn´s Test	SIGNIFICANCE
I	AB2 vs AB7	0.80	No
I	AB2 vs M16	0.99	No
I	AB7 vs M16	0.90	No
II-is	AB2 vs AB7	0.87	No
II-is	AB2 vs M16	0.79	No
II-is	AB7 vs M16	0.99	No
II-ni	AB2 vs AB7	>0.99	No
II-ni	AB2 vs M16	>0.99	No
II-ni	AB7 vs M16	>0.99	No
III	AB2 vs AB7	0.47	No
III	AB2 vs M16	>0.99	No
III	AB7 vs M16	0.09	No
Va/b	AB2 vs AB7	0.23	No
Va/b	AB2 vs M16	>0.99	No
Va/b	AB7 vs M16	0.32	No
Vc	AB2 vs AB7	>0.99	No
Vc	AB2 vs M16	>0.99	No
Vc	AB7 vs M16	>0.99	No
VI	AB2 vs AB7	0.32	No
VI	AB2 vs M16	>0.99	No
VI	AB7 vs M16	0.23	No
		No			>0.99
